# Evolutionary adaptation to juvenile malnutrition impacts adult metabolism and impairs adult fitness in *Drosophila*

**DOI:** 10.1101/2022.01.11.475896

**Authors:** Berra Erkosar, Cindy Dupuis, Fanny Cavigliasso, Loriane Savary, Laurent Kremmer, Hector Gallart-Ayala, Julijana Ivanisevic, Tadeusz J. Kawecki

## Abstract

Juvenile undernutrition has lasting effects on adult metabolism of the affected individuals, but it is unclear how adult physiology is shaped over evolutionary time by natural selection driven by juvenile undernutrition. We combined RNAseq, targeted metabolomics and genomics to study the consequences of evolution under juvenile undernutrition for metabolism of reproductively active adult females of *Drosophila melanogaster*. Compared to Control populations maintained on standard diet, Selected populations maintained for over 230 generations on a nutrient-poor larval diet evolved major changes in adult gene expression and metabolite abundance, in particular affecting amino-acid and purine metabolism. The evolved differences in adult gene expression and metabolite abundance between Selected and Control populations were positively correlated with the corresponding differences previously reported for Selected versus Control larvae. This implies that genetic variants affect both stages similarly. Even when well fed, the metabolic profile of Selected flies resembled that of flies subject to starvation. Finally, Selected flies had lower reproductive output than Controls even when both were raised under the conditions under which the Selected populations evolved. These results imply that evolutionary adaptation to juvenile undernutrition has large pleiotropic consequences for adult metabolism, and that they are costly rather than adaptive for adult fitness. Thus, juvenile and adult metabolism do not appear to evolve independently from each other even in a holometabolous species where the two life stages are separated by a complete metamorphosis.
