## Supplementary material for "Evolutionary adaptation to juvenile malnutrition impacts adult metabolism and impairs adult fitness in *Drosophila*": Figure source data: Figure 1 - source data 1 PCA scores gene expression.xlsx

### Sheet: Legend
Figure 1 - source data 1
Sample scores of the first six principal components of adult gene expression data
Plotted in Figure 1B and Figure 1 - figure supplement 1

### Sheet: PC scores
Diet	Regime	Population	PC1(32.7%)	PC2(13.1%)	PC3(8.5%)	PC4(7.3%)	PC5(5.5%)	PC6(4.1%)
standard	CTL	C1	-42.3182	-7.38086	28.8111	-49.9264	4.0811	24.2213
standard	CTL	C2	-57.725	-14.8487	2.17596	-28.0527	-18.5587	-5.12947
standard	CTL	C3	27.7707	59.0896	-17.0995	-37.2899	-32.6229	-18.6102
standard	CTL	C4	112.613	25.088	-29.4052	-20.7285	0.197246	5.58735
standard	CTL	C5	-16.6983	51.7136	6.15107	-7.81656	32.537	-26.1967
standard	CTL	C6	-51.6736	-30.0302	18.7799	-12.487	-0.989573	-0.154945
standard	SEL	S1	141.905	-24.4315	9.34693	-18.4331	-13.6546	3.05954
standard	SEL	S2	28.3081	3.97652	18.3446	19.7822	4.4234	0.762009
standard	SEL	S3	67.0022	-24.896	4.1975	8.20055	-26.1554	-3.53397
standard	SEL	S4	-40.2455	-4.72612	33.6227	-6.69233	-22.6781	21.0655
standard	SEL	S5	33.1907	-16.6566	-2.86835	10.9781	-26.9565	5.13168
standard	SEL	S6	-45.9498	70.3764	-1.72591	19.1425	-22.8461	30.3137
poor	CTL	C1	-15.8284	21.9164	21.89	-28.5067	40.935	21.0962
poor	CTL	C2	-56.6391	-30.329	-13.4932	-15.6247	-11.7906	-18.3942
poor	CTL	C3	-44.366	-24.3622	-93.6502	-12.6544	3.86467	1.86203
poor	CTL	C4	2.34161	40.4623	-1.99381	13.6	22.4719	-30.5167
poor	CTL	C5	2.15795	-32.8974	-25.9711	-6.78207	45.2557	-2.93518
poor	CTL	C6	-24.6961	-14.2913	30.6191	-11.0933	0.128276	-30.5827
poor	SEL	S1	28.4308	-50.9225	2.6216	20.5642	11.373	-0.613048
poor	SEL	S2	34.8706	10.6709	14.9685	42.9589	16.8032	-7.66578
poor	SEL	S3	-47.9078	-8.19396	18.6489	35.15	-22.7737	-31.9299
poor	SEL	S4	22.1947	-30.2778	18.5309	14.8	23.1488	23.9864
poor	SEL	S5	-51.869	-20.6882	-29.1345	41.4977	-9.24889	18.444
poor	SEL	S6	-4.86872	51.6386	-13.3671	29.4074	3.05562	20.7332
