## Supplementary material for "Evolutionary adaptation to juvenile malnutrition impacts adult metabolism and impairs adult fitness in *Drosophila*": Figure source data: Figure 2 - source data 1 PCA scores metabolome fed.xlsx

### Sheet: Legend
Figure 2 - source data 1
Sample scores of the first four principal components of adult gene expression data
Plotted in Figure 2B

### Sheet: PC scores
Condition	Diet	Regime	Population	PC1(22.7%)	PC2(16.5%)	PC3(10.3%)	PC4(8.3%)
Fed	standard	CTL	C1	7.83895	0.920491	3.27213	2.20425
Fed	standard	CTL	C2	3.08193	9.80256	-3.46091	0.0656481
Fed	standard	CTL	C3	3.46298	2.8034	-2.22064	-3.81172
Fed	standard	CTL	C4	6.72923	-1.07453	0.678323	6.2618
Fed	standard	CTL	C5	4.98761	0.87631	-2.09173	-1.49378
Fed	standard	CTL	C6	7.92135	-0.987436	3.46872	-3.94799
Fed	standard	SEL	S1	-2.66442	6.62201	-2.01691	4.56482
Fed	standard	SEL	S2	-3.60357	6.1859	1.78018	-0.825459
Fed	standard	SEL	S3	-1.21038	6.60272	-0.394973	-3.76737
Fed	standard	SEL	S4	-1.22428	3.10421	-2.96496	0.371506
Fed	standard	SEL	S5	2.77222	0.309673	1.19436	0.925979
Fed	standard	SEL	S6	4.26508	-1.52565	4.36357	0.700845
Fed	poor	CTL	C1	2.19416	-5.15674	-5.08222	0.99673
Fed	poor	CTL	C2	2.64312	1.29139	-0.0764865	-0.446076
Fed	poor	CTL	C3	0.364776	-5.21556	-4.25778	-0.925963
Fed	poor	CTL	C4	-0.245776	-8.28712	-5.61234	-1.01926
Fed	poor	CTL	C5	1.5323	-4.14132	-2.43841	1.92835
Fed	poor	CTL	C6	0.508376	-4.96836	2.37109	-5.46347
Fed	poor	SEL	S1	-4.59474	-2.43268	3.09135	5.34763
Fed	poor	SEL	S2	-3.24877	-2.95162	6.39145	1.25844
Fed	poor	SEL	S3	-10.9594	-0.773656	-2.02186	3.33773
Fed	poor	SEL	S4	-10.2701	-0.457707	-1.43045	-4.3209
Fed	poor	SEL	S5	-5.77622	-0.908163	6.38315	-2.2412
Fed	poor	SEL	S6	-4.50443	0.361883	1.07534	0.299463
