## Supplementary material for "Evolutionary adaptation to juvenile malnutrition impacts adult metabolism and impairs adult fitness in *Drosophila*": Figure source data: Figure 6 - source data 1 PCA scores metabolome fed and starved.xlsx

### Sheet: Legend
Figure 6 - source data 1
Data for figure 6A
Principal component scores for metabolite abundance of all Selected and Control populations, raised on poor or standard diet, and fed or subject to 24 starvation

### Sheet: PCA scores
AdultTreatment	Diet	Regime	Population	PC1(24.1%)	PC2(17.4%)	PC3(8.9%)	PC4(7.6%)
Fed	standard	CTL	C1	7.98797	6.20367	0.116412	0.93911
Fed	standard	CTL	C2	0.178498	6.15268	0.425747	-5.16345
Fed	standard	CTL	C3	3.94438	2.66886	-0.62332	-2.41112
Fed	standard	CTL	C4	7.29208	3.95719	-3.30695	1.50247
Fed	standard	CTL	C5	6.93573	3.10048	-1.27846	-2.66508
Fed	standard	CTL	C6	7.93905	5.00207	1.37818	2.42863
Fed	standard	SEL	S1	0.659486	-0.06529	-0.2085	-1.39038
Fed	standard	SEL	S2	0.733739	-0.38998	3.60053	-3.15487
Fed	standard	SEL	S3	1.85915	2.61723	5.87359	-4.17301
Fed	standard	SEL	S4	1.8605	0.171192	-0.14538	-1.50152
Fed	standard	SEL	S5	5.43781	2.47557	-0.42826	1.60432
Fed	standard	SEL	S6	6.35171	2.87882	-0.21576	3.97419
Fed	poor	CTL	C1	6.06776	-0.96607	-5.63485	0.21915
Fed	poor	CTL	C2	5.17236	1.91676	1.04026	-1.36261
Fed	poor	CTL	C3	7.02252	-2.89339	-3.80924	-2.49056
Fed	poor	CTL	C4	8.05834	-4.59764	-4.04655	-1.71038
Fed	poor	CTL	C5	6.25017	-1.99346	-3.93693	0.906409
Fed	poor	CTL	C6	7.69315	-2.18846	1.84725	0.115098
Fed	poor	SEL	S1	5.51287	-4.11594	0.621622	2.08955
Fed	poor	SEL	S2	6.0214	-3.63558	3.51132	3.77794
Fed	poor	SEL	S3	1.473	-8.74002	0.492977	-2.4168
Fed	poor	SEL	S4	1.94793	-8.39702	3.98931	-3.7017
Fed	poor	SEL	S5	4.67195	-4.63195	6.81732	-0.15727
Fed	poor	SEL	S6	3.11142	-3.45547	1.94895	0.259295
Starved	standard	CTL	C1	-3.1586	3.45085	-0.92296	-0.87734
Starved	standard	CTL	C2	-6.21366	5.97435	0.117949	-3.05011
Starved	standard	CTL	C3	-3.42555	8.97267	0.294558	1.13634
Starved	standard	CTL	C4	-4.45487	2.83331	-2.22757	-1.2685
Starved	standard	CTL	C5	-5.30086	2.23996	-4.02716	-2.83344
Starved	standard	CTL	C6	-2.35571	5.10507	-5.49062	4.68175
Starved	standard	SEL	S1	-3.69277	4.08781	1.14475	5.17868
Starved	standard	SEL	S2	-5.17292	3.24544	0.209525	1.88412
Starved	standard	SEL	S3	-4.47507	4.99321	5.46025	1.4271
Starved	standard	SEL	S4	-4.25153	4.01946	6.24748	0.054819
Starved	standard	SEL	S5	-4.2467	5.81114	-2.56846	2.38885
Starved	standard	SEL	S6	-5.51078	0.405508	-2.175	0.583079
Starved	poor	CTL	C1	-6.40107	-4.87349	-8.12652	-1.22896
Starved	poor	CTL	C2	-5.79953	5.37378	3.39976	-3.60117
Starved	poor	CTL	C3	-5.68243	-3.54625	-2.27172	-4.26315
Starved	poor	CTL	C4	-2.94433	-3.1652	-0.75255	-0.38599
Starved	poor	CTL	C5	-5.80014	-4.06311	-0.45608	-5.13719
Starved	poor	CTL	C6	-5.50135	-3.63676	-3.59667	-1.98943
Starved	poor	SEL	S1	-5.28477	-6.55341	0.785263	5.10319
Starved	poor	SEL	S2	-3.21673	-4.52732	-0.99199	7.72099
Starved	poor	SEL	S3	-5.68194	-3.34877	2.97634	1.61119
Starved	poor	SEL	S4	-4.88601	-3.26961	0.703767	3.42082
Starved	poor	SEL	S5	-3.54281	-5.20866	3.17363	2.82049
Starved	poor	SEL	S6	-7.18284	-5.39419	1.06478	1.10647
