## Supplementary material for "Evolutionary adaptation to juvenile malnutrition impacts adult metabolism and impairs adult fitness in *Drosophila*": Figure source data: Figure 6 - source data 2 metabolites with interactions.xlsx

### Sheet: Legend
FIgure 6 - source data 2
Data for Figure 6B and Figure 6 - figure supplement 1
Patterns of abudnance of metabolites that show an interaction between the effect of starvation and the effect of regime or diet
For each metabolite, the first column is the estimated marginal mean for a given Regime x Diet x Adult treatment (fed vs starved) condition
The second column contains the standard error of the mean estimanted form the GMM (the same for all conditions)

### Sheet: Data
REGIME	DIET	TREATMENT	LYSINE	LYSINE_SE	THREONINE	THREONINE_SE	PHENYLALANINE	PHENYLALANINE_SE	LEUCINE	LEUCINE_SE	ISOLEUCINE	ISOLEUCINE_SE	VALINE	VALINE_SE	KYNURENATE	KYNURENATE_SE	STEAROYLCARNITINE	STEAROYLCARNITE_SE	DEOXYCARNITINE	DEOXYCARNITINE_SE	PYRUVATE	PYRUVATE_SE	ISOVALERYLCARNITINE	ISOVALERYLCARNITINE_SE	CADAVERINE	CADAVERINE_SE	UREIDOPROPIONATE	UREIDOPROPIONATE_SE	N,N,N-TRIMETHYLLYSINE	N,N,N-TRIMETHYLLYSINE_SE	N-ALPHA-ACETYLLYSINE	N-ALPHA-ACETYLLYSINE_SE
CTL	stardard	Fed	0.4054	0.118978	0.150783	0.0900138	0.114266	0.0865083	0.0968409	0.109703	0.278871	0.100516	0.173634	0.0921647	0.712875	0.248396	0.0290508	0.0756868	0.56417	0.188433	0.752569	0.161516	-1.24715	0.155798	-0.225974	0.14949	0.463969	0.135877	0.263474	0.167224	0.118449	0.127041
CTL	stardard	Starved	-0.188658	0.118978	-0.116805	0.0900138	0.0030237	0.0865083	0.0338627	0.109703	0.0869809	0.100516	-0.014975	0.0921647	-0.60439	0.248396	0.315362	0.0756868	-0.543233	0.188433	-0.13884	0.161516	-0.368611	0.155798	-0.0893867	0.14949	-0.672921	0.135877	-0.427024	0.167224	-0.241518	0.127041
CTL	poor	Fed	0.957055	0.118978	0.317849	0.0900138	0.039057	0.0865083	0.0380812	0.109703	0.13122	0.100516	0.108746	0.0921647	0.789222	0.248396	-0.314147	0.0756868	0.984037	0.188433	0.0743933	0.161516	-0.767155	0.155798	0.512787	0.14949	0.90358	0.135877	0.657729	0.167224	0.603926	0.127041
CTL	poor	Starved	-0.212988	0.118978	-0.417394	0.0900138	-0.285666	0.0865083	-0.295523	0.109703	-0.306814	0.100516	-0.270227	0.0921647	-0.396653	0.248396	0.157736	0.0756868	-0.401345	0.188433	-0.55699	0.161516	0.56214	0.155798	-0.183052	0.14949	-0.837133	0.135877	-0.676685	0.167224	-0.487654	0.127041
SEL	stardard	Fed	-0.220078	0.118978	0.0233828	0.0900138	0.0590589	0.0865083	-0.0544033	0.109703	0.0153463	0.100516	-0.0160424	0.0921647	-0.17141	0.248396	-0.249086	0.0756868	0.0160731	0.188433	0.232039	0.161516	-0.396979	0.155798	-0.18011	0.14949	0.386586	0.135877	0.217333	0.167224	0.024033	0.127041
SEL	stardard	Starved	-0.504247	0.118978	-0.0868006	0.0900138	0.130332	0.0865083	0.137014	0.109703	0.0101165	0.100516	0.0703838	0.0921647	-0.798278	0.248396	0.345959	0.0756868	-0.943612	0.188433	0.30832	0.161516	0.642893	0.155798	0.260739	0.14949	-0.610451	0.135877	-0.248338	0.167224	-0.261974	0.127041
SEL	poor	Fed	0.0411378	0.118978	0.0494143	0.0900138	-0.140333	0.0865083	-0.166785	0.109703	-0.17917	0.100516	-0.138865	0.0921647	0.0769336	0.248396	-0.471883	0.0756868	0.544683	0.188433	0.32639	0.161516	0.1468	0.155798	-0.0872339	0.14949	0.984277	0.135877	0.49506	0.167224	0.377718	0.127041
SEL	poor	Starved	-0.277635	0.118978	0.0795926	0.0900138	0.186933	0.0903598	0.210923	0.109703	-0.0365718	0.100516	0.0873245	0.0921647	0.391682	0.248396	0.187008	0.0756868	-0.220804	0.188433	-0.740575	0.167273	1.42797	0.155798	-0.0077152	0.14949	-0.617742	0.135877	-0.281695	0.167224	-0.133033	0.127041
