## Supplementary material for "Evolutionary adaptation to juvenile malnutrition impacts adult metabolism and impairs adult fitness in *Drosophila*": Figure source data: Figure 6 - source data 3 starvation vs evolution.xlsx

### Sheet: Legend
Figure 6 - source data 3
Data for Figure 6C
Traet_CTL_std: the effect of starvation (log2 fold change starved - fed) on metabolite abundance of Control flies raised on standard diet
Regime_fed_poor: the effect of evolutionary regime (log2 fold change Selected - Control) on metabolite abundance of flies raised on poor diet but fed normally as adults
Category: the categories of metabolites

### Sheet: Data
Metabolite	Treat_CTL_std	Regime_fed_poor	Category
ALANINE	-0.0191909	-0.0416644	amino_acid
ARGININE	0.0752276	0.0953762	amino_acid
ASPARAGINE	0.0672492	0.465009	amino_acid
ASPARTATE	0.0623526	0.298694	amino_acid
GLUTAMATE	0.818986	0.100415	amino_acid
GLUTAMINE	0.230793	0.47458	amino_acid
GLYCINE	-0.336599	0.106696	amino_acid
HISTIDINE	-0.042945	-0.746828	amino_acid
ISOLEUCINE	-0.192904	-0.31203	amino_acid
LEUCINE	-0.0633109	-0.205948	amino_acid
LYSINE	-0.597197	-0.920756	amino_acid
METHIONINE	-0.285118	-0.310076	amino_acid
PHENYLALANINE	-0.11183	-0.180337	amino_acid
PROLINE	0.225427	0.00871341	amino_acid
SERINE	-0.138332	0.334654	amino_acid
THREONINE/HOMOSERINE	-0.269002	-0.269853	amino_acid
TRYPTOPHAN	-0.0313979	-0.564918	amino_acid
TYROSINE	-0.19849	-0.126249	amino_acid
VALINE	-0.189606	-0.24892	amino_acid
ACETYLCARNITINE	-0.048417	0.0536347	acylcarnitine
BUTYRYLCARNITINE	0.93321	-0.049609	acylcarnitine
DECANOYLCARNITINE	1.13881	0.966366	acylcarnitine
HEXANOYLCARNITINE	1.47809	0.640516	acylcarnitine
LAUROYLCARNITINE	0.750123	0.6906	acylcarnitine
MYRISTOYLCARNITINE	-0.00113917	0.185546	acylcarnitine
OCTANOYLCARNITINE	1.55696	0.864839	acylcarnitine
PALMITOYLCARNITINE	0.169307	-0.316119	acylcarnitine
STEAROYLCARNITINE	0.287823	-0.158569	acylcarnitine
ADENINE	-0.365515	-0.263792	purine
ADENOSINE	-0.263141	-0.313995	purine
ADP	-0.0437959	0.382757	purine
DEOXYGUANOSINE	-0.959063	-1.30198	purine
GUANINE	-1.04151	-0.873708	purine
GUANOSINE	-0.649982	-0.53425	purine
HYPOXANTHINE	-1.28096	-1.21525	purine
INOSINE	-0.441091	-0.0805449	purine
FAD	0.0179669	-0.294426	purine
GUANOSINE DIPHOSPHATE MANNOSE	-0.18902	-0.0128452	purine
METHYLTHIOADENOSINE	-0.205307	-0.54394	purine
NAADP	0.190639	-0.283191	purine
NAD	0.0182405	-0.291315	purine
NADP	0.0377542	-0.299458	purine
NADPH	0.164599	-0.062716	purine
URATE	0.553387	-0.180732	purine
2-PHOSPHOGLYCERATE/3-PHOSPHOGLYCERATE	-1.10075	0.387257	other
4-GUANIDINOBUTANOATE	-1.02377	-0.407588	other
4-HYDROXY-PROLINE	0.0514876	0.375528	other
4-IMIDAZOLEACETATE	0.156789	0.0103992	other
AGMATINE	-2.26389	0.477088	other
BETA-ALANINE/SARCOSINE	-0.481837	0.453689	other
BIOTIN	-0.0744756	-0.406655	other
CADAVERINE	0.136587	-0.600021	other
CARNITINE	0.272872	-0.0921159	other
CDP-ETHANOLAMINE	0.135309	0.0707861	other
CHOLINE	-0.543213	0.20979	other
CITICOLINE	-0.392678	0.0624179	other
CITRATE	0.280412	-0.139398	other
CITRULLINE	-0.547244	0.320991	other
CREATINE	0.00620866	0.546129	other
CYSTATHIONINE	-1.01366	-0.551473	other
CYTIDINE	-0.497281	0.184607	other
CYTOSINE	-0.463099	0.302679	other
DEOXYCARNITINE	-1.11325	-0.441675	other
DIETHANOLAMINE	0.166324	0.377371	other
ETHANOLAMINE	-0.151611	-0.242446	other
FRUCTOSE 6-PHOSPHATE	0.249213	-0.0209868	other
GAMMA-AMINOBUTYRATE (GABA)	-0.723126	0.537885	other
GLUCOSE 6-PHOSPHATE	0.154957	-0.0901407	other
GLYCERALDEHYDE 3-PHOSPHATE	0.128129	0.519964	other
GLYCERATE	-0.416304	0.0752715	other
GLYCEROL 3-PHOSPHATE	-0.148843	0.669666	other
GUANIDINOSUCCINATE	0.122595	0.398889	other
HISTAMINE	0.0352753	-0.0202399	other
HISTIDINOL	-1.85824	-0.367243	other
HYDROXYKYNURENINE	0.231975	-0.927801	other
ISOCITRATE	0.17202	-0.137655	other
ISOVALERYLCARNITINE	0.878539	0.913956	other
KYNURENATE	-1.32422	-0.716052	other
KYNURENINE	-0.00774471	-1.73193	other
LACTATE	-0.505016	-0.123563	other
LACTOSE/SUCROSE	-0.0520579	-0.0152662	other
MALATE	-0.455779	-0.143057	other
N,N,N-TRIMETHYLLYSINE	-0.690498	-0.162669	other
N,N-DIMETHYLARGININE	0.089408	0.365281	other
N-ACETYLASPARTATE	0.052583	0.387729	other
N-ACETYLGLUTAMATE	0.466602	0.670976	other
N-ALPHA-ACETYLLYSINE	-0.359967	-0.226208	other
NICOTINAMIDE	-0.339246	-0.534476	other
NICOTINATE	-0.626911	-0.329543	other
N-METHYLASPARTATE	0.287914	0.363704	other
O-PHOSPHOETHANOLAMINE	0.955996	0.474477	other
OXOGLUTARATE	0.0648011	-0.0050004	other
PANTOTHENATE	-0.134303	-0.950514	other
PHOSPHOENOLPYRUVATE	-0.866253	0.359118	other
PROPIOYLCARNITINE	-3.83028	0.26675	other
PUTRESCINE	-1.02026	-0.0743565	other
PYRUVATE	-0.891409	0.251997	other
RAFFINOSE	1.19918	-0.504465	other
RIBOFLAVIN	-0.187399	0.346056	other
RIBOSE 5-PHOSPHATE	-0.49977	0.185109	other
SALSOLINOL	-0.438138	-0.516369	other
SUCCINATE	0.113183	-0.183492	other
SUCROSE	-1.92835	-0.0150858	other
TAURINE	-0.249413	0.0766407	other
THIAMINE	-1.39496	0.166287	other
TREHALOSE	-0.138369	-0.083422	other
TRIMETHYLAMINE	-0.458409	0.215412	other
URACIL	-0.424422	0.487579	other
UREIDOPROPIONATE	-1.13689	0.0806975	other
URIDINE	-0.404997	-0.200561	other
URIDINE 5'-DIPHOSPHATE	0.0382181	0.102484	other
URIDINE DIPHOSPHATE HEXOSE	-0.305884	0.510493	other
URIDINE DIPHOSPHATE-N-ACETYLHEXOSAMIN	0.403892	-0.12378	other
