## Supplementary material for "Evolutionary adaptation to juvenile malnutrition impacts adult metabolism and impairs adult fitness in *Drosophila*": Figure source data: Figure 7 - source data 1 Fecundity and ovarioles.xlsx

### Sheet: Legend
Figure 7 - source data 1
Raw data on the number of eggs laid and the number of ovarioles per female

### Sheet: Fecundity
Regime	Population	Sample	Eggs_per_female
Control	C1	Sample_01	33.1
Control	C1	Sample_09	21
Control	C1	Sample_29	22.4
Control	C2	Sample_11	19
Control	C2	Sample_21	25.7
Control	C3	Sample_05	27.3
Control	C3	Sample_15	28
Control	C3	Sample_23	30.1
Control	C4	Sample_17	25.7
Control	C4	Sample_27	26
Control	C5	Sample_07	19.6
Control	C5	Sample_19	25.7
Control	C5	Sample_31	25.3
Control	C6	Sample_03	20.6
Control	C6	Sample_13	28.2
Control	C6	Sample_25	26.8
Selected	S1	Sample_06	17.3
Selected	S1	Sample_14	15.8
Selected	S1	Sample_26	16.4
Selected	S2	Sample_10	16.8
Selected	S2	Sample_32	18.1
Selected	S3	Sample_04	15.9
Selected	S3	Sample_16	11.8
Selected	S3	Sample_28	16.4
Selected	S4	Sample_02	16.3
Selected	S4	Sample_18	13
Selected	S4	Sample_22	13.6
Selected	S5	Sample_08	10.4
Selected	S5	Sample_12	13.4
Selected	S5	Sample_24	22
Selected	S6	Sample_20	21
Selected	S6	Sample_30	23.6

### Sheet: Ovariole number
Regime	Population	Indivdiual	Ovary1	Ovary2	Total
Control	C1	1	8	12	20
Control	C1	2	13	14	27
Control	C1	3	13	11	24
Control	C1	4	17	16	33
Control	C1	5	13	14	27
Control	C1	6	16	16	32
Control	C2	1	5	13	18
Control	C2	2	14	14	28
Control	C2	4	16	18	34
Control	C2	5	13	13	26
Control	C2	6	15	17	32
Control	C2	7	15	14	29
Control	C3	1	13	14	27
Control	C3	2	15	15	30
Control	C3	3	15	13	28
Control	C3	4	12	16	28
Control	C3	5	13	13	26
Control	C3	6	12	15	27
Control	C4	1	12	13	25
Control	C4	2	12	17	29
Control	C4	3	12	14	26
Control	C4	4	16	18	34
Control	C4	5	14	15	29
Control	C4	6	16	15	31
Control	C5	1	16	18	34
Control	C5	2	15	16	31
Control	C5	3	15	15	30
Control	C5	4	18	17	35
Control	C5	5	11	13	24
Control	C5	6	15	17	32
Control	C6	1	17	12	29
Control	C6	2	12	14	26
Control	C6	3	12	14	26
Control	C6	4	14	15	29
Control	C6	5	18	16	34
Control	C6	6	15	17	32
Selected	S1	1	14	14	28
Selected	S1	2	13	12	25
Selected	S1	3	13	15	28
Selected	S1	4	12	12	24
Selected	S1	5	13	11	24
Selected	S1	6	15	15	30
Selected	S2	1	12	12	24
Selected	S2	2	13	12	25
Selected	S2	3	13	13	26
Selected	S2	4	12	13	25
Selected	S2	5	18	20	38
Selected	S2	6	12	11	23
Selected	S3	1	8	10	18
Selected	S3	2	12	12	24
Selected	S3	3	12	10	22
Selected	S3	4	10	12	22
Selected	S3	5	13	14	27
Selected	S3	6	13	13	26
Selected	S4	1	8	12	20
Selected	S4	2	12	11	23
Selected	S4	3	14	14	28
Selected	S4	4	13	13	26
Selected	S4	5	11	13	24
Selected	S4	6	11	11	22
Selected	S5	1	16	14	30
Selected	S5	2	13	15	28
Selected	S5	3	20	16	36
Selected	S5	4	15	14	29
Selected	S5	5	15	16	31
Selected	S5	6	12	13	25
Selected	S6	1	10	13	23
Selected	S6	2	12	13	25
Selected	S6	3	14	15	29
Selected	S6	4	13	14	27
Selected	S6	5	14	16	30
Selected	S6	6	13	15	28
