## Supplementary files 1-8 for "Evolutionary adaptation to juvenile malnutrition impacts adult metabolism and impairs adult fitness in *Drosophila*": Supplementary file 4 Joint Pathway Analysis.xlsx

### Sheet: Joint Pathway Analysis
Supplementary file 4
Results of Joint Pathway Analysis in Metaboanalyst v. 5.0 carried out on metabolites differentially abundant and genes differentially expressed (both at q < 0.1) between Selected and Control populations, as well as genes annotated with SNPs differentiated in frequency between the two sets of populations (previously published in Kawecki et al 2021). Listed are pathways enriched in differentiated m…
Pathway Name	(M,Ex,SNP)/Total1	P	FDR	Impact	Differentially abundant compounds	Differentially expressed genes	Genes associated with candidate SNPs2
Aminoacyl-tRNA biosynthesis3	(12, 0, 0) / 74	1.9218e-07	1.057e-05	0.17808	12 proteinogenic amino-acids	−	−
Valine, leucine and isoleucine biosynthesis4	(4, 0, 0) / 12	0.00018235	0.0050146	0.45455	leucine, isoleucine, valine, threonine	−	−
Nicotinate and nicotinamide metabolism	(4, 0, 0) / 21	0.00031796	0.005659	0.75	nicotinate, nicotinamide, NAD, NADP	−	−
Alanine, aspartate and glutamate metabolism	(5, 1, 4) / 47	0.00041156	0.005659	0.69565	aspartate, asparagine, glutamine, GABA, succinate	CG7860	AdSS, Argl, Gad1, Ssadh
Purine metabolism	(8, 5, 4) / 148	0.0041729	0.045902	0.65306	adenosine, adenine, ADP, guanosine, deoxyguanosine,guanine, hypoxanthine, glutamine	AdSL, Gart, Pfas, AMPdeam, CG16758	AdSS , dnc, rut, nmdyn-D6
Glycerolipid metabolism	(3, 0, 3) / 27	0.0061196	0.052464	0.38462	2-/3-phosphoglycerate, glycerol-3-phosphate, glycerate	−	CG9886, CG1941, CG1946, Dgat2, Lpin, wun
Mucin type O-glycan biosynthesis	(0, 0, 2) / 6	0.0066772	0.052464	1	−	−	CG10000, CG2975
Glycine, serine and threonine metabolism	(7, 1, 0) / 60	0.0080252	0.055173	0.61017	glycerate, 2-/3-phosphoglycerate, serine, cystathionine, sarcosine, threonine	−	−
Cysteine and methionine metabolism	(5, 0, 0) / 65	0.009756	0.05962	0.20312	serine, cystathionine, methionine, methylthioadenosine, 3-phosphoglycerate	−	−
1The number of metabolites (M), genes with differential expression (Ex) and genes associated with SNPs (SNP) in relation to total metabolites+genes (T).
2The number of significant genes that are listed may exceeds the number given in the second column because Metaboanalysts counts multiple significant genes with the same enzymatic function as one.
3This pathway is enriched solely because 12 proteinogenic amino acids have differential abundances
4Pathway does not exist in insects; branched amino-acids are essential
