## Supplementary files 1-8 for "Evolutionary adaptation to juvenile malnutrition impacts adult metabolism and impairs adult fitness in *Drosophila*": Supplementary file 5 Genes differentially expressed in both adults and larvae.xlsx

### Sheet: Explanation
Supplementary file 5
Genes that are significantly different between Selected and Control populations (at nominal P < 0.05) in both whole larvae and adult carcasses. Adult data are extracted from Supplementary File 1. The larval data are from Erkosar et al (2017) (doi:10.1128/mBio.01496-17); they have been remapped and reanalyzed using the same approach as for the adult RNAseq data. log2FC_Larvae: the estimated log2 f…

### Sheet: Genes
FBgn	Symbol	log2FC_Larvae	log2FC_Adults	rawP_Larvae	rawP_Adults	adjP_Larvae	adjP_Adults
FBgn0050344	CG30344	-0.66915	-0.932994	3.34e-06	2.83e-06	0.0007	0.00538014
FBgn0031773	Fbw5	-0.507143	-0.327802	4.93e-09	7.41e-06	0.0001	0.00538014
FBgn0031774	CG9147	-0.638641	-0.661638	3.96e-05	3.33e-06	0.0032	0.00538014
FBgn0038484	CG5246	-0.979019	-2.4391	0.000204047	2.07e-05	0.0079	0.00923192
FBgn0036770	Prestin	-0.373265	-0.627295	0.000317139	7.56e-06	0.0097	0.00538014
FBgn0039357	CG4743	0.46069	0.688043	0.000209373	3.8e-05	0.008	0.0117918
FBgn0004087	Dhfr	-0.595787	-0.571855	4.22e-05	4.58e-05	0.0033	0.0131466
FBgn0263776	CG43693	-0.821711	0.442526	3.4e-05	9.24e-05	0.0029	0.0178517
FBgn0038290	CG6912	-1.63669	-0.888157	2.27e-05	0.000114308	0.0023	0.019013
FBgn0036000	CG3434	-0.641934	-0.678849	7.05e-05	0.000161858	0.0044	0.0210951
FBgn0039969	Fis1	-0.260266	-0.313992	0.000516881	0.000166275	0.0127	0.0212459
FBgn0262169	magu	-0.230596	-0.355602	0.00156216	0.000227532	0.0241	0.0269587
FBgn0038972	CG7054	-0.461366	-0.935139	0.00209068	9.1e-05	0.0274	0.0178517
FBgn0020762	Atet	-0.425505	-0.685609	0.00211907	0.00010598	0.0276	0.0186656
FBgn0035999	CG3552	-0.688383	-0.697948	0.00221946	5.27e-05	0.0283	0.0137351
FBgn0042641	frc	-0.23783	-0.480933	0.000592308	0.000298844	0.0137	0.0298674
FBgn0015037	Cyp4p1	-1.21758	-1.74352	0.00262479	1.65e-05	0.031	0.00827298
FBgn0035499	Chd64	-0.255287	-0.448417	2.53e-05	0.000482203	0.0025	0.0376551
FBgn0035247	Mettl2	-0.339897	-0.351628	0.00161989	0.000485382	0.0243	0.0376551
FBgn0027578	Nepl21	-0.574875	-0.48679	0.000753111	0.000526483	0.0158	0.0394352
FBgn0027657	glob1	-1.09462	-1.05377	0.000205703	0.000541389	0.0079	0.0396405
FBgn0035968	Slc45-1	-0.341033	0.682823	0.00238794	0.000569795	0.0293	0.0403599
FBgn0036806	Cyp12c1	-0.388553	-0.682061	5.4e-05	0.000593819	0.0038	0.0407333
FBgn0038301	CG6654	-1.00481	-0.448112	0.000697938	0.000611483	0.015	0.041508
FBgn0029118	ScsbetaG	-0.320936	-0.5784	0.00457096	0.000271257	0.0416	0.0289781
FBgn0026619	Taz	-0.262385	-0.397987	0.00508323	0.000510356	0.0438	0.0386717
FBgn0003388	shd	-0.349493	-0.675514	1.06e-06	0.000751721	0.0004	0.0449416
FBgn0050345	CG30345	-0.322376	-0.643736	0.00188841	0.000793156	0.0261	0.0463482
FBgn0263132	Cht6	-0.317397	1.15165	0.00590677	8.26e-06	0.0479	0.00538014
FBgn0035998	CG3437	-0.58674	-0.407484	6.69e-05	0.000914147	0.0044	0.049083
FBgn0051380	CG31380	-0.751624	-1.16929	5.28e-05	0.000964463	0.0038	0.0502799
FBgn0032116	Mco1	-0.252027	-0.685669	0.00644322	0.000886404	0.0505	0.0485404
FBgn0034365	CG5335	-0.414415	-0.259155	5.22e-06	0.00099887	0.0009	0.0512536
FBgn0033809	CG4630	-0.491851	-0.762403	0.000136791	0.00107321	0.0063	0.0546376
FBgn0260388	CG42514	-0.253334	-0.628738	0.000308676	0.00110756	0.0097	0.0559493
FBgn0034909	CG4797	-0.499003	-0.700134	1.29e-05	0.0011663	0.0016	0.0571805
FBgn0015033	Cyp4d8	-1.07294	-0.885862	0.00505575	0.00118237	0.0438	0.0571805
FBgn0033627	CG13204	0.341661	0.897865	0.00809821	8.72e-05	0.0578	0.0178517
FBgn0024366	CG11409	0.816482	1.65048	0.00845832	3.19e-05	0.0593	0.0109429
FBgn0039291	CG13663	-0.191114	-0.410212	0.00863014	2.58e-06	0.0598	0.00538014
FBgn0031710	Vps52	-0.305471	-0.238237	9.27e-06	0.00128405	0.0014	0.0601987
FBgn0260799	p120ctn	-0.136499	-0.252808	0.00881857	0.000248529	0.0604	0.0281174
FBgn0036547	CG17032	0.441517	1.3284	0.00896341	0.000706225	0.0609	0.0438301
FBgn0015924	crq	-0.361682	-0.371416	0.000128869	0.00131949	0.0061	0.0609828
FBgn0063497	GstE3	-0.593814	-0.959968	0.00825399	0.0013107	0.0584	0.0609828
FBgn0035086	CG12851	0.336879	1.06235	0.00175623	0.00140327	0.0252	0.0622077
FBgn0262717	Skeletor	-0.39749	1.13829	0.00195853	0.00142806	0.0266	0.0628789
FBgn0030048	CG12112	-1.18844	-1.2552	0.00160066	0.00154464	0.0243	0.0653621
FBgn0033372	CG13742	0.61916	1.98167	0.00262321	0.00157253	0.031	0.0656885
FBgn0025391	Scgdelta	0.302968	1.29199	0.0106557	0.000170711	0.0676	0.0213933
FBgn0037890	CG17734	-0.323625	-0.389888	0.0108823	0.00118984	0.0681	0.0571805
FBgn0035989	Tat	0.31133	0.312803	9.85e-05	0.00174379	0.0052	0.0682152
FBgn0053002	mRpL27	0.179173	0.42153	0.0109848	0.00014291	0.0685	0.0208152
FBgn0035763	mrva	-0.231535	-0.286022	0.0014269	0.00178722	0.0231	0.0693246
FBgn0024989	CG3777	-0.237332	0.918579	0.0118311	0.000112454	0.0717	0.019013
FBgn0033395	Cyp4p2	-0.871755	-1.29192	0.00962263	0.00188736	0.0637	0.0719244
FBgn0031950	Herp	-0.222787	-0.607897	0.00257284	0.00190155	0.0306	0.072044
FBgn0032005	Snx6	-0.176294	-0.390856	0.00684799	0.00194647	0.0522	0.0722965
FBgn0038194	Cyp6d5	-0.620848	-0.497664	0.00667821	0.00198415	0.0512	0.07305
FBgn0002567	Rab32	-0.165989	0.471368	0.0123649	0.000689174	0.0732	0.043674
FBgn0264746	CG44004	-0.470753	-1.72974	0.0124916	0.000285534	0.0737	0.0298674
FBgn0051694	Ifrd1	-0.159587	-0.228042	0.0130906	0.000744665	0.0756	0.044932
FBgn0038651	Epg5	-0.382349	-0.380456	1.16e-05	0.00214292	0.0015	0.0771516
FBgn0262867	Ptr	1.59714	0.51076	0.0141828	0.00168551	0.0788	0.0677203
FBgn0029766	CG15784	-0.619688	-1.02032	4.68e-05	0.00224031	0.0034	0.0789141
FBgn0036988	CG5262	-0.283136	-0.300196	0.0148643	0.000481653	0.0809	0.0376551
FBgn0025885	Inos	-0.396308	-0.515902	0.0149125	0.000792403	0.0809	0.0463482
FBgn0087013	Karybeta3	-0.172006	-0.232728	0.0158141	0.00188164	0.0842	0.0719244
FBgn0002868	MtnA	-0.356576	-0.766669	0.00815468	0.00250496	0.058	0.0863689
FBgn0030558	CG1461	-0.58284	-0.72197	0.0032721	0.00259891	0.0348	0.0882081
FBgn0039316	CG11893	-2.12075	-1.78191	7.16e-05	0.00268778	0.0044	0.0895377
FBgn0036891	CG9372	-0.328358	-0.510681	0.000621093	0.0027197	0.0141	0.0895377
FBgn0015222	Fer1HCH	-0.515489	-0.357858	8.45e-05	0.00280296	0.0048	0.0895377
FBgn0284435	tyn	0.232849	0.560138	0.0128809	0.0027442	0.0749	0.0895377
FBgn0039321	CG10550	-0.415149	-0.4745	0.00195559	0.00285119	0.0266	0.0902611
FBgn0029990	CG2233	-0.44629	-0.701578	0.00152361	0.00285331	0.0239	0.0902611
FBgn0053093	CG33093	-0.812761	-1.23177	0.000542977	0.00295662	0.0131	0.0926297
FBgn0033205	CG2064	0.70036	0.837695	0.0188191	0.00149704	0.0929	0.0646063
FBgn0033184	mEFTu2	0.253259	0.41762	0.0193009	9.91e-06	0.0945	0.00587179
FBgn0040964	CG18661	0.502823	0.634855	0.00235759	0.0031398	0.0291	0.0955344
FBgn0050361	mtt	0.242471	2.16554	0.0201292	0.00201269	0.0968	0.0736843
FBgn0264302	wrm1	0.2557	0.372227	0.00484024	0.00326771	0.0426	0.097234
FBgn0004636	Rap1	-0.11428	-0.353904	0.0203966	0.00239978	0.0975	0.0836275
FBgn0031053	CG14223	0.353952	0.757517	0.0207858	0.00216467	0.0987	0.0775067
FBgn0033980	Cyp6a20	-0.82844	-3.76499	0.0214761	1.84e-12	0.1003	1.2e-08
FBgn0030653	CG7860	-0.22601	-0.934771	0.0225687	0.00164759	0.1027	0.0671039
FBgn0031968	CG7231	-0.670443	-0.689973	0.000293117	0.00353915	0.0095	0.103888
FBgn0013771	Cyp6a9	-0.321152	-0.586959	0.0232069	0.000648795	0.1043	0.0427062
FBgn0038462	EMC2A	0.29143	0.333581	0.00448572	0.00358461	0.0414	0.104751
FBgn0038819	Cpr92F	0.684526	1.54633	0.000305735	0.00365868	0.0096	0.105965
FBgn0264979	CG4267	-0.413861	-0.480754	7.4e-07	0.00377267	0.0004	0.107136
FBgn0050339	CG30339	-0.461579	1.53695	0.0116148	0.00377774	0.0711	0.107136
FBgn0046114	Gclm	-0.483823	-0.327767	0.000131578	0.0038552	0.0062	0.107992
FBgn0030347	CG15739	-0.829611	-0.983183	0.000512959	0.00386126	0.0126	0.107992
FBgn0032002	CG8353	-0.276617	-0.958438	0.0251237	0.000880358	0.1088	0.0485404
FBgn0038721	subdued	-0.243948	-0.652813	0.00136208	0.00392525	0.0224	0.109313
FBgn0038147	CCHa2	-0.559321	-0.77503	9.14e-07	0.00395416	0.0004	0.109419
FBgn0028473	Non1	-0.347368	-0.180113	0.00329144	0.00396265	0.0349	0.109419
FBgn0026602	Adk3	-0.416533	-0.565678	0.0257982	0.00148524	0.1107	0.0646063
FBgn0034246	Dcr-2	-0.161002	-0.194368	0.0110175	0.00406109	0.0687	0.111664
FBgn0031401	papi	-0.314254	-0.142715	0.00123341	0.00417525	0.021	0.111687
FBgn0000547	ed	0.288073	0.679067	0.0107944	0.00419903	0.0679	0.111687
FBgn0033529	CG17765	-0.0946635	-0.224752	0.0167532	0.00415825	0.0868	0.111687
FBgn0267378	sau	-0.111204	-0.31203	0.0244536	0.00409808	0.1072	0.111687
FBgn0261053	Cad86C	0.180266	0.634236	0.0266722	0.000380721	0.1125	0.0331273
FBgn0030666	CG12708	0.440236	-1.9305	0.0268889	0.000290944	0.1126	0.0298674
FBgn0264748	CG44006	-0.863606	-0.99925	0.00592988	0.00427448	0.048	0.112918
FBgn0285913	red	-0.147368	0.201562	0.0164663	0.00429241	0.0862	0.112918
FBgn0051809	CG31809	-0.779183	-1.42263	0.027465	0.00037681	0.1137	0.0331273
FBgn0015221	Fer2LCH	-0.559679	-0.339414	6.35e-05	0.00436756	0.0042	0.113926
FBgn0035444	CG12012	-0.293339	-0.319994	7.36e-05	0.00438385	0.0045	0.113926
FBgn0051778	CG31778	-0.472306	-0.40723	0.0112239	0.00438811	0.0696	0.113926
FBgn0011592	fra	0.22043	0.986592	0.027709	0.000158028	0.114	0.0210163
FBgn0050285	CG30285	0.627548	0.858001	0.0076864	0.00442428	0.056	0.114409
FBgn0037090	Est-Q	-0.906355	-0.930156	5.55e-07	0.00473361	0.0003	0.118932
FBgn0033744	Dh44-R2	-0.315712	-0.515186	0.0015137	0.00474039	0.0239	0.118932
FBgn0027280	l(1)G0193	-0.167237	0.171435	0.0136589	0.00477784	0.0774	0.118932
FBgn0039714	Zip99C	-0.385591	-0.337985	0.00170157	0.00487373	0.0248	0.119398
FBgn0259239	CG42337	0.260424	1.02028	0.027933	0.00496546	0.1147	0.120412
FBgn0033174	CG11125	0.357252	0.941106	0.0260823	0.00500592	0.1111	0.12082
FBgn0064237	Idgf5	-0.452904	-0.50889	0.02663	0.0051128	0.1124	0.121719
FBgn0037071	CG7632	-0.326518	-0.267202	0.0328515	0.00278395	0.1236	0.0895377
FBgn0261647	Axud1	0.205279	0.234271	0.015455	0.00540095	0.0827	0.126149
FBgn0031942	CG7203	-1.09635	0.864648	0.00118517	0.00553515	0.0207	0.127673
FBgn0264750	CG44008	-0.64523	-0.399897	5.55e-08	0.00553836	0.0001	0.127673
FBgn0036211	CG5946	-0.264412	-0.480718	0.0354938	0.000311309	0.1282	0.0302786
FBgn0260861	Trs23	-0.139526	-0.301978	0.0357536	0.00445056	0.1287	0.114634
FBgn0266186	Vamp7	-0.19638	-0.241613	0.0215679	0.00571165	0.1005	0.130366
FBgn0028544	Vajk3	-0.488519	1.34526	0.0371125	0.000151404	0.1309	0.0210163
FBgn0031011	CG8034	-0.177711	-0.309457	0.00941392	0.00590726	0.0626	0.132286
FBgn0052626	AMPdeam	-0.171858	-0.573069	0.0381907	0.000143739	0.1325	0.0208152
FBgn0030993	Mec2	-0.518124	-0.710092	7.53e-05	0.00596345	0.0046	0.132985
FBgn0040285	Scamp	-0.247316	-0.266937	0.000568807	0.00635634	0.0135	0.136477
FBgn0034364	CG5493	-0.689724	-1.17572	0.00864825	0.00642954	0.0599	0.136477
FBgn0031245	CG3625	0.279711	0.704958	0.0112071	0.00639484	0.0696	0.136477
FBgn0010651	MFS14	-0.324339	-0.429718	0.0151999	0.00642412	0.0819	0.136477
FBgn0027600	obst-B	-0.275609	0.621249	0.0233754	0.00626458	0.1048	0.136477
FBgn0036062	CG6685	-0.682712	-1.33138	0.0261921	0.00620764	0.1113	0.136477
FBgn0035252	CG7970	-0.194687	0.301208	0.0377435	0.00642469	0.1319	0.136477
FBgn0034354	GstE11	-0.898995	-0.871702	0.000140782	0.00646783	0.0064	0.136844
FBgn0032295	CG12299	0.298644	0.716427	0.000287758	0.00657025	0.0094	0.13828
FBgn0029506	Tsp42Ee	-0.127198	-0.20874	0.00522411	0.00666582	0.0446	0.13878
FBgn0030334	Karl	-0.553531	-0.408666	0.0424397	0.000552399	0.1394	0.0399971
FBgn0266369	Mtp	-0.187772	-0.455175	0.0427273	0.00572151	0.14	0.130366
FBgn0031713	Coq6	0.19693	0.414046	0.0427481	0.00043077	0.14	0.0355335
FBgn0052528	parvin	-0.197604	-0.189799	0.00554079	0.00689326	0.0461	0.141705
FBgn0033259	Tmem63	-0.350263	-0.233007	0.000234198	0.00712972	0.0084	0.143577
FBgn0287234	slf	-0.445794	0.720954	0.00390506	0.00719291	0.0383	0.143577
FBgn0028490	CG31705	-0.217337	-0.315997	0.00174129	0.00721831	0.0251	0.143577
FBgn0029935	CG4615	-0.346902	0.289867	0.000310124	0.00721946	0.0097	0.143577
FBgn0031762	CG9098	0.242707	0.85899	0.00151699	0.00728086	0.0239	0.143577
FBgn0036126	Irbp18	-0.20087	-0.230761	0.00255473	0.0073522	0.0304	0.143577
FBgn0053494	CG33494	-0.853651	-0.419951	3.17e-06	0.00735759	0.0007	0.143577
FBgn0033204	CG2065	-0.577761	-1.49237	0.0463116	0.000188413	0.1453	0.0231662
FBgn0033544	CG7220	-0.270923	-0.319688	0.000989311	0.00764975	0.0188	0.14705
FBgn0033945	CG12868	-0.526551	-0.443736	0.00075068	0.00771513	0.0158	0.147644
FBgn0038603	PKD	-0.234251	-0.616035	2.27e-05	0.00772979	0.0023	0.147644
FBgn0032538	Vajk2	-0.597384	1.15318	0.0137101	0.0077486	0.0776	0.147644
FBgn0023531	CG32809	0.297892	0.358555	0.000214611	0.00777259	0.0081	0.147669
FBgn0030594	fiz	-2.36901	-1.50403	1.28e-08	0.00784223	0.0001	0.148559
FBgn0034974	CG16786	0.461436	1.02239	0.0489716	0.00554454	0.1491	0.127673
FBgn0036058	CG6707	-0.20663	-0.148209	0.000231954	0.00802249	0.0084	0.149685
FBgn0015575	alpha-Est7	-0.640651	-0.474287	3.99e-05	0.00806621	0.0032	0.149685
FBgn0037279	CG1129	-0.196444	-0.294176	0.00625192	0.00836447	0.0496	0.152276
FBgn0061356	Hao	-0.439042	0.472287	0.00390511	0.00841233	0.0383	0.152276
FBgn0035438	PHGPx	-0.347798	-0.46233	0.000229078	0.00844178	0.0084	0.152386
FBgn0050418	nord	0.25869	1.05879	0.0131193	0.0086091	0.0756	0.154126
FBgn0038243	CG8066	-0.299717	-0.372278	0.0146903	0.00873559	0.0802	0.155297
FBgn0032670	CG5783	-0.449066	-0.224163	0.0267828	0.00874601	0.1125	0.155297
FBgn0031563	CG10031	-0.721072	-0.338296	0.00275207	0.00896355	0.0319	0.156463
FBgn0015714	Cyp6a17	-0.95756	-1.59956	0.0123245	0.00905178	0.0731	0.156463
FBgn0031381	Npc2a	-0.338326	-0.769686	0.0225379	0.00904526	0.1027	0.156463
FBgn0052675	Tango5	-0.119528	-0.296231	0.0244022	0.00901054	0.1071	0.156463
FBgn0283649	elgi	0.150472	0.422717	0.0289189	0.00892561	0.1166	0.156463
FBgn0038682	CG5835	-0.54496	0.661207	7.82e-06	0.00913773	0.0013	0.157531
FBgn0032231	CG5056	-0.339948	-0.310445	0.01448	0.00918038	0.0798	0.157849
FBgn0027508	Tnks	-0.16062	-0.217782	0.00250166	0.00936667	0.03	0.158636
FBgn0043841	vir-1	-0.356926	-0.391111	0.013718	0.00934749	0.0776	0.158636
FBgn0020388	Gcn5	-0.155621	-0.222959	0.0283409	0.0094726	0.1157	0.1587
FBgn0035398	Cht7	-0.278847	0.63042	0.0224501	0.00951475	0.1024	0.158983
FBgn0030329	prtp	-0.327773	-0.333903	0.00370989	0.00958847	0.0372	0.159271
FBgn0264449	CG43867	0.333169	0.474948	0.000116385	0.00961326	0.0057	0.159271
FBgn0032938	CG8671	-0.166654	-0.308169	0.00323073	0.00997693	0.0345	0.162133
FBgn0037386	CG1208	-0.578273	1.00459	0.012014	0.00989019	0.0722	0.162133
FBgn0000319	Chc	-0.19835	-0.220362	0.00368119	0.010232	0.0371	0.164597
FBgn0036813	Atg3	-0.177638	-0.254817	0.0058354	0.010465	0.0476	0.164597
FBgn0260463	Unc-115b	5.18473	3.19863	0.00038626	0.01049	0.0109	0.164597
FBgn0037518	CG2641	-0.425244	-0.30915	3.18e-06	0.0104975	0.0007	0.164597
FBgn0027572	ACOX1	-0.385704	-0.460509	0.000431893	0.0105672	0.0115	0.164597
FBgn0033266	Socs44A	-0.217367	-0.389478	0.000322746	0.0106363	0.0097	0.164597
FBgn0015571	alpha-Est3	-0.394393	-0.268689	0.000228357	0.0106576	0.0084	0.164597
FBgn0051717	CG31717	-0.207556	-0.228449	0.0305634	0.01052	0.1193	0.164597
FBgn0036848	Naxd	-0.219393	-0.231491	0.00583311	0.010757	0.0476	0.164934
FBgn0038465	Irc	-0.486387	-0.311244	5.75e-05	0.0107825	0.004	0.164934
FBgn0010591	Sply	-0.215073	-0.31769	0.0147143	0.010972	0.0803	0.167055
FBgn0266801	CG45263	0.262464	0.512634	0.00116356	0.0111113	0.0204	0.16779
FBgn0027791	O-fut2	-0.188427	0.299853	0.0107367	0.0111522	0.0678	0.16779
FBgn0014024	Rnp4F	0.114873	0.143338	0.0219043	0.0113098	0.1011	0.169039
FBgn0013759	CASK	0.110119	0.367937	0.0247981	0.011285	0.108	0.169039
FBgn0032652	CG6870	-0.803564	0.711122	0.00125863	0.0115468	0.0212	0.171793
FBgn0033486	dmpd	0.135207	0.237457	0.044778	0.012039	0.143	0.176695
FBgn0041205	key	-0.0900617	-0.264082	0.0267843	0.0121125	0.1125	0.176977
FBgn0034573	Sou	-0.250066	-0.176677	0.00474527	0.0122165	0.0422	0.177305
FBgn0029959	Rab39	-0.153583	-0.324872	0.00858617	0.0123407	0.0596	0.177526
FBgn0039381	SppL	0.278565	0.185365	0.0352705	0.0125872	0.1277	0.179095
FBgn0286828	dind	-0.391314	-0.167614	9.85e-06	0.0128491	0.0014	0.181238
FBgn0031764	CG9107	0.355399	0.514696	0.00010572	0.0130149	0.0054	0.182786
FBgn0086706	pix	-0.236236	-0.168464	0.0044644	0.0131105	0.0414	0.182996
FBgn0039612	Nepl19	-0.591546	-0.342824	0.0155042	0.0133898	0.0829	0.185255
FBgn0032815	CG10462	-0.112252	0.418057	0.0491756	0.0133343	0.1494	0.185255
FBgn0053105	p24-2	4.56601	2.80185	0.000125875	0.0135763	0.006	0.185474
FBgn0000542	ec	0.309096	0.291526	0.0265418	0.0137372	0.1123	0.186671
FBgn0036257	RhoGAP68F	-0.256415	-0.336111	3.84e-05	0.0140161	0.0031	0.187779
FBgn0036544	sff	0.291785	0.582377	0.00592065	0.0140332	0.048	0.187779
FBgn0028579	phtf	0.181763	0.177601	0.045399	0.0138971	0.1441	0.187779
FBgn0031836	CG11050	-0.345064	-0.246935	0.00193685	0.0141516	0.0265	0.188375
FBgn0259224	CG42324	-0.690778	-0.595768	5.79e-06	0.0141815	0.001	0.188375
FBgn0031973	Spn28Dc	-0.363835	-0.313874	1.31e-05	0.0143108	0.0016	0.18878
FBgn0027525	LTV1	-0.274148	-0.131551	0.0139192	0.0143653	0.0782	0.188788
FBgn0004629	Cys	-0.461187	-0.422229	0.00735166	0.0143972	0.0545	0.188788
FBgn0036341	Syx13	-0.271511	-0.495567	0.000442177	0.0143983	0.0117	0.188788
FBgn0263738	Ada2a	0.60764	0.490998	0.00398733	0.0145107	0.0386	0.189863
FBgn0037647	RagA-B	-0.167079	-0.226056	0.0122961	0.0147204	0.073	0.19147
FBgn0031449	CG31689	-0.245398	-0.322503	0.0167906	0.014878	0.0869	0.192521
FBgn0002069	AspRS	-0.247694	-0.227965	0.00299525	0.0150988	0.0331	0.193495
FBgn0031633	Fnta	-0.161554	-0.185592	0.0146681	0.0151136	0.0801	0.193495
FBgn0051866	Ada1-2	-0.27842	-0.324784	0.0421386	0.015178	0.1392	0.193938
FBgn0034162	CG6426	-0.278874	-0.468492	0.0172101	0.0152407	0.0884	0.194358
FBgn0260431	CG42526	0.306257	0.377254	0.0177178	0.0155747	0.0899	0.196693
FBgn0058160	CG40160	-0.321413	-0.346606	0.00460538	0.0157269	0.0418	0.197245
FBgn0261976	Psf2	-0.236846	-0.275154	0.0171361	0.0157395	0.0882	0.197245
FBgn0004431	LysX	-1.40529	-2.31902	0.0061489	0.0157744	0.0491	0.197303
FBgn0031598	Vps53	-0.162173	-0.339905	0.00104921	0.0159158	0.0193	0.198311
FBgn0032018	CG7806	-0.278489	-0.171624	0.00151569	0.0160312	0.0239	0.199045
FBgn0032167	CG5853	-0.447512	-1.00002	0.000582732	0.0160358	0.0136	0.199045
FBgn0267001	Ten-a	0.316296	0.293352	0.0086907	0.0163672	0.06	0.200119
FBgn0261649	tinc	0.376911	0.58752	0.00166207	0.0165689	0.0245	0.20032
FBgn0028396	TotA	-1.46963	-1.5597	0.00472095	0.0166442	0.0421	0.200719
FBgn0034786	CG13531	-0.320337	-0.298807	0.00285877	0.0166635	0.0323	0.200719
FBgn0015380	drl	0.427418	0.606267	0.00332651	0.0167663	0.035	0.201585
FBgn0031970	CG7227	-0.922744	0.440944	0.00118848	0.0168251	0.0207	0.201919
FBgn0015011	AhcyL2	-0.212475	-0.47156	0.0239747	0.0170572	0.1059	0.203953
FBgn0259994	OtopLa	0.543946	0.474779	0.0202553	0.0171123	0.097	0.204156
FBgn0032130	brwl	-0.219848	0.229628	0.000252039	0.0173013	0.0086	0.20574
FBgn0034417	CG15117	-0.345012	-0.684161	0.00583517	0.0174823	0.0476	0.207136
FBgn0025625	Sik2	0.367124	-0.398989	0.000372631	0.0176386	0.0107	0.207479
FBgn0036661	CG9705	0.197778	0.292604	0.00463691	0.0179879	0.0419	0.208079
FBgn0264090	CG43759	0.172367	0.469314	0.0495213	0.0177996	0.1497	0.208079
FBgn0259244	CG42342	0.287175	0.440731	0.000244626	0.0182313	0.0085	0.209451
FBgn0011672	Mvl	-0.181329	-0.19461	0.04271	0.0182562	0.14	0.209451
FBgn0029526	CR18166	0.413619	0.224067	0.000413986	0.0187225	0.0113	0.212701
FBgn0030887	CG6867	-0.251377	0.355012	0.0299242	0.0187167	0.1185	0.212701
FBgn0032140	CG13117	-0.35989	-0.293139	0.0301659	0.0188216	0.1186	0.213257
FBgn0266445	CG45075	0.820512	0.700358	0.00715754	0.0190687	0.0537	0.213468
FBgn0261674	CG42709	-0.252139	-0.301087	6.55e-05	0.0191591	0.0043	0.213468
FBgn0026315	Ugt35A1	-0.700616	-0.573733	3.68e-06	0.0191743	0.0007	0.213468
FBgn0004133	blow	0.233856	0.420172	0.0052807	0.0192781	0.0448	0.213468
FBgn0035877	CG7083	-0.385815	-0.241335	1.52e-05	0.0193096	0.0017	0.213468
FBgn0033196	CG1358	-0.3211	0.578434	0.00125345	0.0196065	0.0211	0.215459
FBgn0028550	Atf3	-0.275639	-0.304138	0.00872649	0.0197453	0.0601	0.215931
FBgn0010768	sqz	0.156511	0.56407	0.033009	0.0197488	0.1237	0.215931
FBgn0030051	spirit	-0.475533	-1.03407	0.00199575	0.0198697	0.027	0.216099
FBgn0033373	CG8080	-0.350943	0.254178	2.43e-06	0.0198969	0.0006	0.216099
FBgn0036717	CG13731	-0.301661	0.934948	0.0441222	0.0201329	0.1421	0.217936
FBgn0011204	cue	-0.286983	0.398512	0.0210867	0.0204808	0.0994	0.219876
FBgn0033777	CG17574	-0.423051	-0.322028	3.17e-05	0.0205512	0.0028	0.219954
FBgn0030763	CG9782	-0.281194	0.689198	0.0139173	0.0207241	0.0782	0.22045
FBgn0037298	Sccpdh1	-0.28938	-0.242734	0.000849208	0.0210493	0.017	0.222625
FBgn0033129	Tsp42Eh	-0.182661	-0.369608	0.0362147	0.0212175	0.1295	0.22373
FBgn0036640	nxf2	0.886766	1.10359	9.14e-06	0.0213083	0.0014	0.224324
FBgn0040850	CG15210	-0.364147	-0.387288	0.000167409	0.0215806	0.007	0.225537
FBgn0050197	CG30197	-0.360509	-0.408997	0.00595268	0.0218756	0.0481	0.227277
FBgn0052638	CG32638	-0.129891	-0.436505	0.0132635	0.0223212	0.0761	0.230154
FBgn0040832	CG8012	-0.64735	-0.305384	0.0267411	0.0224062	0.1125	0.230649
FBgn0035995	CG3529	-0.186272	-0.268599	0.00476259	0.022695	0.0423	0.231445
FBgn0053926	CG33926	-0.453703	1.89397	0.0367651	0.0230832	0.1305	0.232853
FBgn0028526	CG15293	-0.884017	-0.311739	0.00376679	0.023265	0.0375	0.233829
FBgn0083962	CG34126	-0.135465	-0.134877	0.00792202	0.0233865	0.0571	0.233829
FBgn0000355	Cp15	-1.45644	-3.66167	0.00186248	0.0234735	0.0259	0.233829
FBgn0053099	CG33099	-0.176021	-0.580639	0.0315874	0.023418	0.1211	0.233829
FBgn0027070	Ugt36E1	-0.829881	-0.224817	0.000552293	0.0237235	0.0133	0.235035
FBgn0259714	DIP-epsilon	-0.510259	-0.611496	0.0055604	0.0239266	0.0462	0.235114
FBgn0014009	Rab2	-0.11878	-0.178831	0.00930247	0.0239996	0.0624	0.23518
FBgn0286198	LKRSDH	-0.292416	-0.545001	0.0021958	0.0241651	0.0282	0.236092
FBgn0036032	CG16711	0.171134	0.172255	0.0104769	0.0243593	0.0669	0.237278
FBgn0027864	Ogg1	-0.240269	-0.408113	0.0326365	0.0245509	0.1233	0.238432
FBgn0287478	Camta	0.120177	0.174197	0.0434365	0.0247146	0.1411	0.238738
FBgn0259481	Mob2	-0.100869	-0.250203	0.0436316	0.0246246	0.1413	0.238738
FBgn0034312	CG10916	-0.381459	-0.285205	0.00554029	0.0248445	0.0461	0.239145
FBgn0028970	betaggt-II	-0.167738	-0.0976315	0.0149124	0.0249773	0.0809	0.239297
FBgn0040323	GNBP1	-0.198403	-0.329342	0.0022505	0.0249825	0.0285	0.239297
FBgn0050035	Tret1-1	-0.334127	-0.208332	0.00158565	0.0253465	0.0243	0.240776
FBgn0039751	CG1983	-0.17953	-0.222762	0.00102391	0.0254984	0.0191	0.241514
FBgn0038795	CG4335	-0.83598	-0.593191	0.0033496	0.0256008	0.0352	0.241884
FBgn0032451	spict	-0.221009	-0.273799	0.00175237	0.0256145	0.0251	0.241884
FBgn0052687	CG32687	-0.605329	-0.307677	6.88e-07	0.0256488	0.0004	0.241884
FBgn0034744	Vps20	-0.137791	-0.144682	0.0156471	0.0257517	0.0836	0.242504
FBgn0263120	Acsl	-0.359481	-0.382231	0.00272154	0.0261246	0.0317	0.243458
FBgn0029093	cathD	-0.335498	-0.255238	0.000530679	0.0262475	0.0129	0.243458
FBgn0041182	Tep2	-0.322354	-0.367966	0.00886229	0.0263387	0.0605	0.243458
FBgn0003209	raw	-0.224606	-0.224824	0.00451883	0.026381	0.0414	0.243492
FBgn0015522	olf186-M	-0.351157	-0.159559	0.00946621	0.0266746	0.0629	0.243492
FBgn0031948	CG7149	-0.241169	-0.584242	0.0442419	0.0266787	0.1421	0.243492
FBgn0031313	CG5080	-0.360994	-0.421239	0.000459636	0.0267604	0.0119	0.243548
FBgn0028936	NimB5	-0.287989	-0.239747	0.00738897	0.0268935	0.0546	0.243746
FBgn0032358	Ppt2	-0.311025	-0.221763	0.00051902	0.0269371	0.0127	0.243802
FBgn0030434	Brms1	0.124367	0.176685	0.0486305	0.0270614	0.1487	0.244587
FBgn0041629	Hexo2	-0.359557	-0.387396	0.00847603	0.0273654	0.0593	0.245555
FBgn0265416	Neto	-0.479198	-0.300348	0.000334437	0.0274262	0.01	0.245555
FBgn0261625	GLS	-0.243475	0.669244	0.0362803	0.0275278	0.1297	0.245736
FBgn0264078	Flo2	-0.168154	-0.212459	0.0279371	0.0279808	0.1147	0.249024
FBgn0032850	Kua	-0.288694	0.616178	0.0265794	0.0283101	0.1124	0.251
FBgn0053113	Rtnl1	-0.219454	-0.380657	0.00267591	0.0286961	0.0313	0.25362
FBgn0015609	CadN	0.401246	0.435357	4e-05	0.0288002	0.0032	0.25362
FBgn0028542	NimB4	-0.36421	-0.317907	0.00121435	0.0289839	0.0208	0.254347
FBgn0035266	Gk2	-0.233329	0.337978	0.0217871	0.029115	0.1009	0.254347
FBgn0284257	Ttd14	-0.250346	0.250505	0.0291816	0.0293462	0.117	0.254347
FBgn0032613	Nepl9	-0.980806	-0.314403	4.13e-05	0.0295417	0.0032	0.254347
FBgn0037028	CG3618	0.296616	0.364271	0.000208955	0.0296449	0.008	0.254347
FBgn0029994	Ldsdh1	-0.501442	-0.566907	0.00433971	0.0299275	0.0409	0.254347
FBgn0266758	Esyt2	-0.310648	-0.27222	0.00185327	0.0299367	0.0259	0.254347
FBgn0028699	Rh50	-0.461278	-0.25896	0.0423918	0.0290509	0.1394	0.254347
FBgn0051769	CG31769	-0.662584	-0.280664	0.00896676	0.0308276	0.0609	0.259549
FBgn0035540	Syx17	-0.20123	-0.261464	0.0107812	0.0310067	0.0679	0.259549
FBgn0086707	ncm	0.114131	0.280778	0.0167315	0.0311508	0.0868	0.259773
FBgn0051320	HEATR2	0.455712	0.38307	0.0127926	0.0311837	0.0746	0.259773
FBgn0037525	CG17816	0.157267	0.331069	0.0197597	0.031253	0.0957	0.259773
FBgn0028862	dao	0.472316	0.342874	0.0128176	0.0314488	0.0747	0.259882
FBgn0038631	CG7695	-0.528776	-0.546392	0.0112152	0.0316224	0.0696	0.260185
FBgn0041581	AttB	-1.64117	-1.80864	0.00852377	0.0316706	0.0594	0.260185
FBgn0025693	ZnT41F	-0.194951	-0.332469	0.0190007	0.0318681	0.0935	0.260817
FBgn0263278	Fic	-0.131705	-0.175253	0.0165635	0.032013	0.0863	0.260817
FBgn0261041	stj	0.333377	0.827652	0.000688032	0.0322829	0.0148	0.261003
FBgn0036752	Adgf-A	-0.42972	0.517791	0.0040493	0.0322889	0.039	0.261003
FBgn0031643	CG3008	-0.160681	-0.174838	0.0104587	0.0323221	0.0668	0.261003
FBgn0032402	PLCXD	0.34731	-0.346549	0.0269496	0.0323813	0.1126	0.261157
FBgn0000416	Sap-r	-0.301169	-0.132417	0.00936702	0.0326505	0.0625	0.262124
FBgn0031490	CG17264	0.830932	0.789999	0.018475	0.032662	0.0921	0.262124
FBgn0035427	ckd	0.248825	0.411626	0.0396696	0.0330925	0.1351	0.263953
FBgn0033194	Vps13	-0.125024	-0.231911	0.0425888	0.0330384	0.1396	0.263953
FBgn0003514	sqh	-0.187308	-0.16011	0.00448702	0.0332422	0.0414	0.264344
FBgn0034718	wdp	-0.243642	-0.285938	0.0216385	0.0333334	0.1005	0.264451
FBgn0033540	Elp2	-0.481317	-0.543233	0.000724122	0.0337921	0.0153	0.265631
FBgn0033571	Rpb5	0.130838	0.336149	0.0216273	0.0338744	0.1005	0.265958
FBgn0036509	CG7739	-0.21449	-0.16445	0.00172333	0.034743	0.025	0.270373
FBgn0030694	CG15602	-0.109988	-0.210325	0.042275	0.0347686	0.1393	0.270373
FBgn0053523	CG33523	-0.105597	-0.1729	0.0274425	0.0350726	0.1136	0.270978
FBgn0011327	Uch-L5	0.394447	0.213915	0.000294352	0.0351308	0.0095	0.270978
FBgn0034432	CG7461	-0.42557	-0.255735	0.000609692	0.0353157	0.014	0.270978
FBgn0266000	CG44774	0.300074	0.391323	0.00602152	0.0353638	0.0485	0.270978
FBgn0033717	CG8839	-0.149566	-0.305719	0.00956721	0.0353686	0.0634	0.270978
FBgn0039800	Npc2g	-0.286193	-0.398865	0.0493375	0.0354683	0.1496	0.270978
FBgn0051313	CG31313	-0.638658	-0.780221	0.00180891	0.0356096	0.0256	0.271145
FBgn0051414	Gba1b	-0.285831	0.455615	0.0161976	0.0356795	0.0853	0.271305
FBgn0030350	SelG	-0.166804	-0.0985262	0.0360324	0.0357899	0.1292	0.271826
FBgn0001208	Hn	-0.799202	-0.305294	9.9e-06	0.0361171	0.0014	0.273674
FBgn0031734	CG11147	-0.373096	-0.381637	0.00223024	0.036277	0.0283	0.274371
FBgn0033402	Myd88	-0.463169	-0.438859	1.34e-05	0.0363326	0.0016	0.274371
FBgn0261436	DhpD	-0.227449	-0.199317	0.0021648	0.0365407	0.028	0.274648
FBgn0065032	Arpc3B	-0.516027	-0.555534	1.44e-06	0.0366609	0.0005	0.275065
FBgn0035623	mthl2	-0.535175	-0.431832	0.0263481	0.0369406	0.1118	0.27637
FBgn0085376	CG34347	0.238581	0.45669	0.0486069	0.0370428	0.1487	0.27637
FBgn0035498	Fit1	-0.203661	-0.162768	0.000317194	0.0372763	0.0097	0.276709
FBgn0032949	Lamp1	-0.321219	-0.164328	3.77e-05	0.0372819	0.0031	0.276709
FBgn0041627	Ku80	-0.237224	-0.496293	0.0462504	0.0373446	0.1453	0.276858
FBgn0052091	CG32091	-0.300304	-0.426629	0.00703007	0.0374335	0.0532	0.277202
FBgn0001089	Gal	-0.733487	-0.59288	0.00878384	0.0375613	0.0603	0.277833
FBgn0040230	dbo	0.115183	0.18292	0.0175239	0.037675	0.0891	0.278358
FBgn0052476	mthl14	-0.368276	-0.833025	6.88e-05	0.0378206	0.0044	0.278411
FBgn0010406	RNaseX25	-0.331261	-0.0736401	2.1e-05	0.0378703	0.0022	0.278411
FBgn0032521	CG7110	0.272368	0.428842	0.00397103	0.0378785	0.0386	0.278411
FBgn0027560	Tps1	-0.610412	-0.210474	0.00485921	0.0383323	0.0427	0.280353
FBgn0017430	Nelf-E	0.30038	0.167277	0.00695355	0.0384538	0.0528	0.280639
FBgn0035876	Pex2	-0.211222	-0.164038	0.00642899	0.0387335	0.0504	0.282143
FBgn0038292	CG3987	-1.14959	-0.832905	2.87e-08	0.0388596	0.0001	0.282612
FBgn0005775	Con	0.276356	0.975168	0.00445068	0.0391635	0.0414	0.282612
FBgn0032603	CG17928	-0.821852	-0.537829	0.00464709	0.0391755	0.0419	0.282612
FBgn0028369	kirre	0.322382	0.212378	0.00427615	0.0392652	0.0404	0.282612
FBgn0052029	Cpr66D	0.42028	-1.22984	0.0415657	0.039138	0.1384	0.282612
FBgn0038610	CG7675	-0.322818	-0.141164	0.00262042	0.0394889	0.031	0.283405
FBgn0013762	Cdk5	-0.112431	-0.140491	0.016001	0.0400838	0.0846	0.286389
FBgn0036828	Prp6	0.14675	0.15124	0.00183005	0.0406854	0.0258	0.288184
FBgn0036205	CG14131	-0.401276	0.605278	2.4e-06	0.0408991	0.0006	0.288443
FBgn0031002	CG14196	-0.295291	-0.321152	0.0301939	0.0412811	0.1187	0.28956
FBgn0085384	CG34355	0.217564	-0.285624	0.0229866	0.0412828	0.1037	0.28956
FBgn0040392	CG14050	-0.517155	-0.95653	0.0175001	0.0413415	0.0891	0.28956
FBgn0262962	CG43273	-0.248575	-0.229284	0.0106234	0.0414573	0.0674	0.28956
FBgn0042127	CG18789	0.438893	0.526378	0.0495224	0.0413957	0.1497	0.28956
FBgn0035436	CG12016	-0.29836	-0.153807	0.0112548	0.0418322	0.0697	0.291553
FBgn0266487	CG45086	-0.141261	-0.215334	0.0420423	0.0425353	0.1392	0.294563
FBgn0030425	Nep6	-0.496657	-0.274294	0.00697873	0.0425956	0.0529	0.294569
FBgn0039280	Mocs2B	-0.243801	-0.163077	0.00395304	0.0437904	0.0385	0.297348
FBgn0086365	Orct2	-0.332313	-1.24331	0.046803	0.0438044	0.1459	0.297348
FBgn0038129	TBC1D5	-0.174666	-0.379391	0.0488571	0.0436338	0.1489	0.297348
FBgn0086784	stmA	-0.180871	-0.175056	0.000717905	0.0440286	0.0153	0.298249
FBgn0033987	ckn	0.114181	0.156	0.0193507	0.0440918	0.0946	0.298367
FBgn0015795	Rab7	-0.296608	-0.227547	6.88e-05	0.0441661	0.0044	0.29856
FBgn0259878	Fs	0.488943	0.502282	0.00857996	0.0442212	0.0596	0.298622
FBgn0003557	Su(dx)	-0.247021	-0.389559	0.00105357	0.0446682	0.0193	0.300408
FBgn0010473	tutl	0.320284	0.247447	0.000114552	0.0450816	0.0057	0.301292
FBgn0029939	CG9650	0.212451	0.967547	0.0119507	0.0451251	0.0721	0.301292
FBgn0032477	Alg7	-0.311012	-0.171259	0.00245175	0.0451718	0.0297	0.301295
FBgn0035076	Ance-5	-0.344013	-0.346834	0.0305625	0.0456794	0.1193	0.303748
FBgn0003067	Pepck1	-0.486645	0.670728	0.0151116	0.0458322	0.0817	0.303834
FBgn0004395	unk	0.363551	0.184155	0.0371979	0.0461405	0.1309	0.304436
FBgn0027655	htt	-0.156505	-0.176922	0.0399058	0.0461425	0.1355	0.304436
FBgn0010388	Dro	-1.33252	-1.44381	0.0440371	0.0462174	0.1421	0.304436
FBgn0030964	Pvf1	-0.237842	0.240337	0.0174793	0.0463468	0.0891	0.304436
FBgn0038313	CG4338	0.260856	0.389482	0.00537983	0.0463902	0.0452	0.304436
FBgn0263934	esn	0.502044	0.39401	0.0015435	0.0465813	0.024	0.305383
FBgn0016715	Reg-2	-0.654171	-0.266028	5.52e-06	0.04694	0.0009	0.305747
FBgn0032076	Argl	-0.401338	0.422065	0.00917807	0.0473053	0.0619	0.306429
FBgn0030659	CG9215	0.162331	0.291518	0.0450973	0.0477335	0.1435	0.307557
FBgn0262872	milt	-0.328671	-0.217195	0.000163414	0.0479318	0.0069	0.308038
FBgn0032973	CG6675	0.685174	0.536342	0.0304035	0.0482787	0.1191	0.309352
FBgn0011584	Trp1	-0.208838	-0.198885	0.000115269	0.0484822	0.0057	0.309657
FBgn0000346	comt	0.254508	0.34489	0.00467212	0.0486134	0.042	0.309657
FBgn0015766	Msr-110	-0.284714	-0.175686	0.0160891	0.0486588	0.085	0.309657
FBgn0028399	Serinc	-0.214101	-0.14898	0.00075414	0.0490178	0.0158	0.310124
FBgn0033555	RpS15Ab	0.196573	0.328251	0.0245026	0.0493529	0.1074	0.310414
FBgn0025683	CG3164	-0.310562	-0.266188	0.000352425	0.049377	0.0103	0.310414
FBgn0261791	SNRPG	0.272748	0.426084	0.000103078	0.0495481	0.0054	0.310469
FBgn0034383	CG17821	0.90811	0.975591	0.0293273	0.0497597	0.1173	0.311192
FBgn0036381	CG8745	-0.435739	-0.259376	0.0155644	0.0499287	0.0832	0.311353
