## Supplementary files 1-8 for "Evolutionary adaptation to juvenile malnutrition impacts adult metabolism and impairs adult fitness in *Drosophila*": Supplementary file 6 Expression in larvae of genes with amino acid and purine GO.xlsx

### Sheet: Legend
Supplementary file 6
The effect of regime (Selected - Control) on the expression of amino acid- and purine-related genes in larvae
(A) Genes annotated to GO alpha amino acid metabolic process
(B) Genes annotated to GO purine-containing compound biosynthetic process
The RNAseq data are from Erkosar et al (2017) (doi:10.1128/mBio.01496-17); they have been remapped and reanalyzed using the same approach as for the adult RNAseq data.

### Sheet: Amino acid metabolism
FBgn	GeneSymbol	log2FC_Regime	raw_P	adjusted_P
FBgn0001208	Hn	-0.799202	9.9e-06	0.00142775
FBgn0004087	Dhfr	-0.595787	4.22e-05	0.00326231
FBgn0017482	T3dh	-0.575604	5.8e-05	0.00399286
FBgn0014427	CG11899	-0.842458	5.85e-05	0.00399286
FBgn0037146	P5CS	-0.434039	7.16e-05	0.00442321
FBgn0014031	Agxt	-0.540893	0.00084287	0.0169338
FBgn0052068	Adi1	-0.330895	0.000852071	0.0170001
FBgn0037801	CG3999	-0.599625	0.00134923	0.0222276
FBgn0037684	Srr	-0.65604	0.00183428	0.0257962
FBgn0286198	LKRSDH	-0.292416	0.0021958	0.0281717
FBgn0035371	AhcyL1	-0.224493	0.003297	0.0349275
FBgn0287695	KFase	-0.498614	0.00523972	0.0445936
FBgn0040211	hgo	-0.941237	0.00648855	0.0506608
FBgn0013308	Odc2	-1.25365	0.00775907	0.0563121
FBgn0023535	arg	-0.527323	0.00787049	0.0568331
FBgn0034364	CG5493	-0.689724	0.00864825	0.0598629
FBgn0032076	Argl	-0.401338	0.00917807	0.0619318
FBgn0036157	CG7560	1.05501	0.0110225	0.0686716
FBgn0030653	CG7860	-0.22601	0.0225687	0.102711
FBgn0037696	GstZ1	-0.264185	0.0235698	0.105188
FBgn0039071	bb8	0.655826	0.0254519	0.109816
FBgn0031824	CG9547	-0.255053	0.0281212	0.115202
FBgn0031148	Cbs	-0.327168	0.0330606	0.123824
FBgn0036992	Hpd	-0.97092	0.0349397	0.127106
FBgn0261625	GLS	-0.243475	0.0362803	0.129691
FBgn0026565	Ass	-0.476847	0.0384835	0.132911
FBgn0013307	Odc1	-0.548203	0.0419864	0.139094
FBgn0030038	CG1440	-0.125246	0.0439023	0.141816
FBgn0038105	yellow-f2	-0.597322	0.0469028	0.145987
FBgn0001142	Gs1	-0.319441	0.0498556	0.150231
FBgn0030518	CG11134	-0.149616	0.0513038	0.152682
FBgn0038516	P5cr-2	-0.225138	0.0518306	0.15318
FBgn0016013	Faa	-0.678983	0.0681202	0.177568
FBgn0000337	cn	-0.547312	0.0693111	0.179295
FBgn0052099	CG32099	-0.150954	0.0723947	0.183727
FBgn0037955	Kyat	-0.24061	0.0753189	0.188248
FBgn0053092	P5CDh2	0.531106	0.0782685	0.193094
FBgn0003965	v	-0.31468	0.0796021	0.195203
FBgn0031877	Hmgcl	-0.30755	0.0929811	0.212866
FBgn0036403	CG6661	0.555522	0.100124	0.222517
FBgn0032224	Sps2	-0.102953	0.100483	0.222955
FBgn0004516	Gad1	0.217347	0.107476	0.232448
FBgn0037687	CG8132	-0.142035	0.119334	0.247601
FBgn0038429	CG14882	0.125648	0.12506	0.2553
FBgn0023129	aay	-0.246548	0.128184	0.2592
FBgn0036762	CG7430	-0.163321	0.132914	0.265053
FBgn0039094	CG10184	-0.279361	0.136883	0.27045
FBgn0261270	Sps1	0.108132	0.142039	0.277064
FBgn0037305	CG12173	-0.0767175	0.149003	0.285846
FBgn0003308	ry	-0.171235	0.163549	0.303515
FBgn0014455	Ahcy	-0.0770975	0.169315	0.309682
FBgn0035964	Dhpr	-0.241384	0.178447	0.320091
FBgn0270926	AsnS	0.261211	0.185436	0.32879
FBgn0004034	y	0.508856	0.195087	0.340354
FBgn0051115	CG31115	0.309133	0.201464	0.347744
FBgn0039849	CG11334	-0.100002	0.210011	0.357804
FBgn0011676	Nos	0.187766	0.212672	0.360508
FBgn0004510	Ets97D	0.10824	0.241292	0.392299
FBgn0038074	Gnmt	-0.376303	0.253335	0.405872
FBgn0037138	P5CDh1	-0.0917833	0.25502	0.407891
FBgn0027945	ppl	-0.101938	0.27603	0.430625
FBgn0022774	Oat	-0.195554	0.289264	0.444103
FBgn0032727	CG10623	-0.113212	0.310847	0.466826
FBgn0030467	CG1764	0.375384	0.312936	0.468946
FBgn0036208	CG10361	0.167074	0.330935	0.486282
FBgn0033543	Daao1	-0.0908198	0.342037	0.497649
FBgn0041710	yellow-f	-0.210826	0.343131	0.498739
FBgn0001124	Got1	-0.0940148	0.343233	0.498823
FBgn0001098	Gdh	-0.125938	0.358286	0.514219
FBgn0032997	CG17486	-0.0408067	0.362685	0.518662
FBgn0034513	CG13423	0.256724	0.377602	0.533836
FBgn0032287	CG6415	-0.120298	0.381911	0.537294
FBgn0036663	CG9674	-0.0783299	0.413751	0.566874
FBgn0031860	Daao2	-0.122763	0.415299	0.568184
FBgn0039877	Mccc1	-0.0962378	0.424411	0.576452
FBgn0001145	Gs2	0.112745	0.445288	0.595714
FBgn0035911	CG6638	-0.109308	0.446782	0.596882
FBgn0042083	Mccc2	-0.102	0.463555	0.611358
FBgn0030612	Dbct	-0.115853	0.500152	0.644574
FBgn0036997	CG5955	0.118453	0.508963	0.652514
FBgn0034276	Sardh	-0.0759197	0.570465	0.701065
FBgn0037697	GstZ2	0.0380144	0.578625	0.707531
FBgn0023537	CG17896	-0.0953551	0.590213	0.716381
FBgn0005626	ple	-0.327198	0.598248	0.721743
FBgn0038326	CG5044	-0.0629728	0.605801	0.727567
FBgn0001125	Got2	-0.0449752	0.655982	0.765157
FBgn0034215	Mtap	-0.0285439	0.698984	0.797534
FBgn0000527	e	-0.745877	0.714131	0.80818
FBgn0029823	Shmt	-0.0260725	0.71515	0.808936
FBgn0032726	CG10621	0.048324	0.792368	0.864204
FBgn0003423	slgA	0.0202832	0.792652	0.864302
FBgn0030482	CG1673	-0.0242465	0.820165	0.882962
FBgn0015781	P5cr	-0.0169561	0.846106	0.900037
FBgn0263864	Dark	-0.0151272	0.870777	0.917167
FBgn0003189	r	0.0109934	0.890245	0.930612
FBgn0000422	Ddc	-0.0471509	0.903257	0.939542
FBgn0000566	Eip55E	-0.00885252	0.935087	0.960233
FBgn0034390	CG15093	0.00930312	0.95904	0.975794
FBgn0036927	Gabat	-0.00204922	0.985093	0.991109

### Sheet: Purine synthesis
FBgn	GeneSymbol	log2FC_Regime	raw_P	adjusted_P
FBgn0027601	pdgy	-0.591201	1.43e-05	0.00165027
FBgn0011205	fbl	-0.290551	6.75e-05	0.00436381
FBgn0036337	Adk2	-0.29926	0.000324234	0.00973715
FBgn0039360	CLS	-0.315458	0.000354221	0.0103377
FBgn0039790	CG2246	-0.18007	0.000828816	0.0167473
FBgn0035632	Ppat-Dpck	-0.268604	0.00206611	0.02722
FBgn0263120	Acsl	-0.359481	0.00272154	0.0317018
FBgn0036752	Adgf-A	-0.42972	0.0040493	0.0389792
FBgn0031682	CG5828	-0.259005	0.00445265	0.0413638
FBgn0038172	Adgf-D	-0.639124	0.00506374	0.0437943
FBgn0023416	Ac3	0.282007	0.00534173	0.0451288
FBgn0027493	AdSS	-0.372491	0.00813797	0.0579256
FBgn0012034	AcCoAS	-0.457662	0.00878811	0.0602524
FBgn0039156	CG6178	-0.362189	0.0091079	0.0616387
FBgn0028997	nmdyn-D7	0.339425	0.0153782	0.0825226
FBgn0037996	CG4830	-0.785326	0.0159318	0.0844691
FBgn0035585	ATPsynCF6L	0.771171	0.0221648	0.101753
FBgn0285943	knon	0.742991	0.0244585	0.107245
FBgn0031824	CG9547	-0.255053	0.0281212	0.115202
FBgn0029722	CG7024	0.615549	0.0290749	0.116991
FBgn0031941	ATPsynGL	0.710438	0.0292791	0.117223
FBgn0036751	Adgf-B	0.915078	0.0301652	0.118647
FBgn0266136	Gyc76C	-0.24796	0.0327946	0.123478
FBgn0000109	Aprt	-0.198928	0.0377046	0.1318
FBgn0052626	AMPdeam	-0.171858	0.0381907	0.132457
FBgn0033952	Adgf-E	0.805911	0.0410204	0.137553
FBgn0031831	COX5BL	0.898985	0.0412375	0.138001
FBgn0020236	ATPCL	-0.156539	0.0493645	0.149582
FBgn0051183	CG31183	-0.304829	0.0506832	0.151852
FBgn0040508	ACXC	0.548494	0.0534165	0.156043
FBgn0052305	CG32305	0.609264	0.0644542	0.172737
FBgn0036345	CG17300	0.607578	0.0657124	0.174213
FBgn0040507	ACXD	-0.233132	0.0721298	0.18354
FBgn0034553	CG9993	-0.332228	0.0772203	0.191349
FBgn0035006	CG4563	-0.61711	0.081301	0.197472
FBgn0013672	mt:ATPase6	-0.21989	0.0873979	0.20594
FBgn0028325	Pdha	-0.178993	0.0957739	0.216817
FBgn0040510	ACXA	0.532622	0.102897	0.226582
FBgn0036568	ATPsynbetaL	0.443179	0.103769	0.227716
FBgn0283494	Ak2	-0.138009	0.119959	0.24836
FBgn0038734	CG11453	-0.297596	0.124844	0.255029
FBgn0037995	Adk1	0.542683	0.130351	0.261428
FBgn0000053	Gart	0.272172	0.144629	0.280126
FBgn0043025	Adgf-A2	0.363383	0.146813	0.283118
FBgn0000150	awd	0.106091	0.156163	0.294357
FBgn0020513	Paics	-0.165165	0.156862	0.29524
FBgn0039651	Cyt-c1L	0.304629	0.161872	0.30147
FBgn0037469	Dpck	0.0735604	0.166564	0.306859
FBgn0013973	Gycbeta100B	0.203612	0.179432	0.320957
FBgn0003301	rut	-0.115514	0.189894	0.333973
FBgn0011676	Nos	0.187766	0.212672	0.360508
FBgn0051477	ATPsynepsilonL	0.253909	0.214589	0.362594
FBgn0013972	Gycalpha99B	0.135658	0.214917	0.362816
FBgn0004852	Ac76E	-0.116608	0.226214	0.375133
FBgn0010217	ATPsynbeta	-0.173146	0.23003	0.379004
FBgn0261285	Ppcs	0.089675	0.241478	0.392547
FBgn0040509	ACXB	0.417739	0.241918	0.392984
FBgn0036368	CG10738	-0.165329	0.242355	0.393529
FBgn0052301	CG32301	0.387565	0.25203	0.404623
FBgn0039635	Pdhb	-0.12013	0.272776	0.427341
FBgn0085386	CG34357	0.13168	0.279367	0.434011
FBgn0035600	Cyt-c1	-0.147049	0.28566	0.440763
FBgn0041194	Prat2	0.257075	0.324039	0.479632
FBgn0283658	muc	-0.101172	0.350315	0.506308
FBgn0039993	CG17691	-0.135418	0.382911	0.538132
FBgn0037661	Ada	-0.141095	0.403284	0.557421
FBgn0038436	Gyc89Db	0.146429	0.431274	0.582167
FBgn0030573	nmdyn-D6	-0.101713	0.441154	0.591695
FBgn0003360	sesB	-0.115094	0.464302	0.612203
FBgn0028342	ATPsyndelta	-0.0773022	0.480781	0.627585
FBgn0036030	Prps	0.0366298	0.48353	0.629962
FBgn0040506	ACXE	0.202401	0.519381	0.661604
FBgn0003204	ras	0.0692858	0.534466	0.674118
FBgn0034552	CG17999	-0.139747	0.541613	0.680082
FBgn0016120	ATPsynD	-0.061725	0.549808	0.685077
FBgn0038173	Adgf-C	0.177341	0.552354	0.686913
FBgn0031830	COX5B	-0.0749899	0.558902	0.692294
FBgn0042094	Ak3	-0.0590995	0.561109	0.693687
FBgn0262467	Scox	-0.0478032	0.568084	0.699236
FBgn0004901	Prat	-0.036256	0.581172	0.709439
FBgn0038731	CG11659	-0.309795	0.588337	0.714857
FBgn0038467	AdSL	-0.0361194	0.594573	0.719436
FBgn0016119	ATPsynCF6	-0.0495319	0.612561	0.732623
FBgn0020235	ATPsyngamma	-0.0582011	0.617357	0.735775
FBgn0010197	Gyc32E	0.489577	0.629595	0.744742
FBgn0039830	ATPsynC	-0.0558519	0.637056	0.751256
FBgn0019644	ATPsynB	-0.0506985	0.643201	0.754992
FBgn0038295	Gyc88E	-0.0786399	0.657632	0.766527
FBgn0011211	blw	-0.0599354	0.664762	0.771463
FBgn0016691	ATPsynO	-0.0512763	0.677758	0.780654
FBgn0033733	CG8834	0.20967	0.684006	0.785592
FBgn0029823	Shmt	-0.0260725	0.71515	0.808936
FBgn0263131	CG43373	0.102015	0.748318	0.833736
FBgn0037709	CG8199	-0.0488469	0.75647	0.83897
FBgn0020389	Papss	-0.0167524	0.788938	0.862373
FBgn0039241	CG11089	0.0575468	0.820254	0.882962
FBgn0024150	Ac78C	-0.0126195	0.853254	0.904969
FBgn0038730	CG6300	-0.0668347	0.862445	0.91103
FBgn0050290	Ppcdc	-0.0174152	0.866651	0.914146
FBgn0038871	CG3337	0.0145481	0.875692	0.920052
FBgn0000052	Pfas	0.0119679	0.892285	0.932134
FBgn0010612	ATPsynG	0.00791497	0.933391	0.959432
FBgn0038224	ATPsynE	-0.00727465	0.945003	0.966475
FBgn0000239	bur	-0.00198219	0.949736	0.969836
FBgn0035032	ATPsynF	0.00564113	0.952431	0.971537
FBgn0025741	PlexA	0.00267591	0.966817	0.980443
FBgn0014391	sun	-0.00381929	0.970101	0.982567
