## Supplementary files 1-8 for "Evolutionary adaptation to juvenile malnutrition impacts adult metabolism and impairs adult fitness in *Drosophila*": Supplementary file 7 MANOVA on metabolome PCA.xlsx

### Sheet: MANOVA on metabolome PCA
Supplementary file 7
MANOVA on the first two principal component scores from the PCA on metabolite abundance in fed and starved flies.
Factor	Wilks' λ	F	df_numerator	df_denominator	P
Starvation treatment	0.0054	834.8	2	9	< 0.0001
Regime	0.2002	18	2	9	0.0007
Food	0.0484	88.5	2	9	< 0.0001
Starvation x Regime	0.3502	8.4	2	9	0.0089
Starvation x Food	0.67	2.2	2	9	0.165
Regime x Food	0.8835	0.6	2	9	0.5728
Starvation x Regime x Food	0.9197	0.4	2	9	0.6862
General linear mixed models on PC1
Factor		F	df_numerator	df_denominator	P
Starvation treatment		460.94	1	10	< 0.0001
Regime		5.23	1	10	0.0453
Food		0.02	1	10	0.8803
Starvation x Regime		10.7	1	10	0.0084
Starvation x Food		4.92	1	10	0.0508
Regime x Food		0.11	1	10	0.7474
Starvation x Regime x Food		0.26	1	10	0.6221
Pairwise Contrasts
Effect	Condition	F	df_numerator	df_denominator	P
Regime	fed	14.02	1	17.8	0.0015
Regime	starved	0	1	17.8	0.991
General linear mixed models on PC2
Effect		F	df_numerator	df_denominator	P
Starvation treatment		1.25	1	10	0.289
Regime		10.72	1	10	0.0084
Food		146.66	1	10	< 0.0001
Starvation x Regime		1.78	1	10	0.2122
Starvation x Food		1.29	1	10	0.2818
Regime x Food		0.63	1	10	0.4469
Starvation x Regime x Food		0.18	1	10	0.6819
Pairwise Contrasts
Regime	fed	11.32	1	19.4	0.0032
Regime	starved	2.72	1	19.4	0.1154
